# Selective whole-genome sequencing of *Plasmodium* parasites directly from blood samples by Nanopore adaptive sampling

**DOI:** 10.1101/2022.11.29.518068

**Authors:** Katlijn De Meulenaere, Wim L. Cuypers, Anna Rosanas-Urgell, Kris Laukens, Bart Cuypers

## Abstract

**Background:** Whole-genome sequencing (WGS) is becoming an increasingly popular tool to study the population genetics and drug resistance of *Plasmodium* spp. However, the predominance of human DNA in a malaria patient blood sample requires time-consuming lab procedures to filter out human DNA or enrich *Plasmodium* DNA. Here, we investigated the potential of adaptive sampling to enrich for *Plasmodium* DNA while sequencing unenriched patient blood samples on a minION device.

**Results:** To compare adaptive sampling versus regular sequencing, a dilution series consisting of 0% up to 100% *P. falciparum* DNA in human DNA was sequenced. Half of the flowcell channels were run in adaptive sampling mode, enriching for the *P. falciparum* reference genome, resulting in a 3.2 fold enrichment of *P. falciparum* bases on average. Samples with a lower concentration of parasite DNA had a higher enrichment potential. We confirmed these findings by sequencing two *P. falciparum* patient blood samples with common levels of parasitaemia (0.1% and 0.2%). The estimated enrichment was 3.9 and 5.8, which was sufficient to cover at least 97% of the *P. falciparum* reference genome at a median depth of 20 (highest parasitaemia) or 5 (lowest parasitaemia). A comparison of 38 drug resistance variants (WHO) obtained via adaptive sequencing or Sanger sequencing showed a high concordance between the two methods, suggesting that the obtained sequencing data is of sufficient quality to address common clinical research questions for patients with parasitaemias of 0.1% and higher.

**Conclusions:** Our results demonstrate that adaptive Nanopore sequencing has the potential to replace more time-consuming *Plasmodium*-enrichment protocols and sequence directly from patient blood, given further improvements in cost-efficiency.
