## Supplementary Table 8 for "Selective whole-genome sequencing of *Plasmodium* parasites directly from blood samples by Nanopore adaptive sampling"

### Sheet: Sup Table 8
			Patient 1 (MOI = 4)				Patient 2 (MOI = 1)
			Nanopore			Sanger	Nanopore sequencing			Sanger
Gene	Marker	Drug	Total depth	Depth resistance allele	Called SNP	Called SNP	Total depth	Depth resistance allele	Called SNP	Called SNP
pfdhfr	A16V	Proguanil	15	0	Sensitive	Sensitive	3	0	Sensitive	Sensitive
	N51I	Pyrimethamine + proguanil	16	15	Resistant	Resistant	3	3	Resistant	Resistant
	C59R	Pyrimethamine + proguanil	17	11	Resistant	Resistant	3	2	Resistant	Resistant
	S108N	Pyrimethamine + proguanil	16	14	Resistant	Resistant	3	3	Resistant	Resistant
	I164L	Pyrimethamine + proguanil	18	0	Sensitive	Sensitive	3	0	Sensitive	Sensitive
pfmdr1	N86Y	Chloroquine	15	0	Sensitive	Sensitive	3	0	Sensitive	Sensitive
	Y184F	Chloroquine	17	10	Resistant	Resistant	3	0	Sensitive	Sensitive
	S1034C	Chloroquine	23	0	Sensitive	Sensitive	3	0	Sensitive	Sensitive
	N1042D	Chloroquine	22	0	Sensitive	Sensitive	3	0	Sensitive	Sensitive
	D1246Y	Chloroquine	18	1	Sensitive	Sensitive	3	0	Sensitive	Sensitive
pfcrt	C72S	Chloroquine	21	0	Sensitive	Sensitive	4	0	Sensitive	Sensitive
	M74I	Chloroquine	21	1	Sensitive	Sensitive	4	0	Sensitive	Sensitive
	N75E	Chloroquine	21	0	Sensitive	Sensitive	4	0	Sensitive	Sensitive
	K76T	Chloroquine	21	3	Sensitive	Resistant	4	0	Sensitive	Sensitive
	T93S	Piperaquine	21	0	Sensitive	NA	4	0	Sensitive	NA
	H97Y	Piperaquine	19	1	Sensitive	NA	4	0	Sensitive	NA
	F145I	Piperaquine	19	0	Sensitive	NA	4	0	Sensitive	NA
	I218F	Piperaquine	21	0	Sensitive	NA	3	0	Sensitive	NA
	A220S	Chloroquine	21	1	Sensitive	NA	3	0	Sensitive	NA
	Q271E	Chloroquine	22	0	Sensitive	NA	3	0	Sensitive	NA
	N326S	Chloroquine	22	0	Sensitive	NA	3	0	Sensitive	NA
	M343L	Piperaquine	22	1	Sensitive	NA	4	0	Sensitive	NA
	C350R	Piperaquine	23	0	Sensitive	NA	4	0	Sensitive	NA
	G353V	Piperaquine	24	0	Sensitive	NA	4	0	Sensitive	NA
	I356T	Chloroquine	24	2	Sensitive	NA	4	0	Sensitive	NA
	R371I	Chloroquine	23	4	Sensitive	NA	4	0	Sensitive	NA
pfdhps	S436A	Sulfadoxine	16	6	Sensitive	NA	7	0	Sensitive	NA
	S436F	Sulfadoxine	16	2	Sensitive	NA	7	0	Sensitive	NA
	A437G	Sulfadoxine	17	11	Resistant	NA	7	7	Resistant	NA
	K540E	Sulfadoxine	13	1	Sensitive	NA	7	0	Sensitive	NA
	A581G	Sulfadoxine	15	0	Sensitive	NA	7	0	Sensitive	NA
	A613S	Sulfadoxine	13	0	Sensitive	NA	7	0	Sensitive	NA
	A613T	Sulfadoxine	13	0	Sensitive	NA	7	0	Sensitive	NA
pfK13	P441L	Artemisinin	21	0	Sensitive	Sensitive	4	0	Sensitive	Sensitive
	F446I	Artemisinin	22	0	Sensitive	Sensitive	4	0	Sensitive	Sensitive
	G449A	Artemisinin	21	0	Sensitive	Sensitive	4	0	Sensitive	Sensitive
	N458Y	Artemisinin	22	0	Sensitive	Sensitive	4	0	Sensitive	Sensitive
	C469F/Y	Artemisinin	22	0	Sensitive	Sensitive	4	0	Sensitive	Sensitive
	M476I	Artemisinin	21	0	Sensitive	Sensitive	4	0	Sensitive	Sensitive
	A481V	Artemisinin	21	0	Sensitive	Sensitive	3	0	Sensitive	Sensitive
	Y493H	Artemisinin	21	0	Sensitive	Sensitive	4	0	Sensitive	Sensitive
	R515K	Artemisinin	22	0	Sensitive	Sensitive	3	0	Sensitive	Sensitive
	P527H	Artemisinin	19	0	Sensitive	Sensitive	4	0	Sensitive	Sensitive
	N537I	Artemisinin	21	0	Sensitive	Sensitive	4	0	Sensitive	Sensitive
	N537D	Artemisinin	21	0	Sensitive	Sensitive	4	0	Sensitive	Sensitive
	G538V	Artemisinin	22	0	Sensitive	Sensitive	4	0	Sensitive	Sensitive
	R539T	Artemisinin	21	0	Sensitive	Sensitive	4	0	Sensitive	Sensitive
	I543T	Artemisinin	22	1	Sensitive	Sensitive	3	0	Sensitive	Sensitive
	P553L	Artemisinin	20	1	Sensitive	Sensitive	4	0	Sensitive	Sensitive
	R561H	Artemisinin	22	0	Sensitive	Sensitive	4	0	Sensitive	Sensitive
	V568G	Artemisinin	23	0	Sensitive	Sensitive	4	0	Sensitive	Sensitive
	P574L	Artemisinin	15	0	Sensitive	Sensitive	4	0	Sensitive	Sensitive
	C580Y	Artemisinin	23	0	Sensitive	Sensitive	4	0	Sensitive	Sensitive
	R622I	Artemisinin	21	0	Sensitive	Sensitive	3	0	Sensitive	Sensitive
	A675V	Artemisinin	22	0	Sensitive	Sensitive	2	0	Sensitive	Sensitive
pfcytb	Y268N	Atovaquone	396	2	Sensitive	Sensitive	100	0	Sensitive	Sensitive
	Y268S/C	Atovaquone	396	6	Sensitive	Sensitive	100	0	Sensitive	Sensitive
